# Charting the transcriptomic landscape of primary and metastatic cancers in relation to their origin and target normal tissues

**DOI:** 10.1101/2023.10.30.564810

**Authors:** Neel Sanghvi, Camilo Calvo-Alcañiz, Padma S. Rajagopal, Stefano Scalera, Valeria Canu, Sanju Sinha, Fiorella Schischlik, Kun Wang, Sanna Madan, Eldad Shulman, Antonios Papanicolau-Sengos, Giovanni Blandino, Eytan Ruppin, Nishanth Ulhas Nair

## Abstract

Metastasis is a leading cause of cancer-related deaths, yet understanding how metastatic tumors adapt from their origin to target tissues is challenging. To address this, we assessed whether primary and metastatic tumors resemble their tissue of origin or target tissue in terms of gene expression. We analyzed gene expression profiles from various cancer types, including single-cell and bulk RNA-seq data, in both paired and unpaired primary and metastatic patient cohorts. We quantified the transcriptomic distances between tumor samples and their normal tissues, revealing that primary tumors are more similar to their tissue of origin, while metastases shift towards the target tissue. Pathway-level analysis highlighted critical transcriptomic changes during metastasis. Notably, primary cancers exhibited higher activity in cancer hallmarks, including *Activating Invasion and Metastasis*, compared to metastatic cancers. This comprehensive landscape analysis provides insight into how cancer tumors adapt to their metastatic environments, providing a transcriptome-wide view of the processes involved.
