## Supplemental Tables 1 for "Charting the transcriptomic landscape of primary and metastatic cancers in relation to their origin and target normal tissues"

### Sheet: A - dataset_summary
Table S1A: summary of the datasets sourced.
Cancerous
Dataset	Contents	Origin Tissue	Target Tissue	Samples Used	Download Format	Source
SRR2089755	bulk paired: primary, metastatic	Colon	Liver	5, 5	DESEQ2 standardized counts	Feltes et al (2021), Paper: Lee et al (2016)
GSE245351	bulk paired: primary, metastatic	Colon	Liver	9, 9	FPKM	Cioce et al (2023)
phs001866	bulk paired: primary, metastatic	Breast	[Liver, Lung, Ovary, Skin]	[11, 5, 5, 25] * 2	UQ-normalized counts	Garcia-Recio et al (2020)
GSE184869	bulk paired: primary, metastatic	Breast	Brain	45, 45	TMM-CPM	Cosgrove et al (2020)
jnci 2018	bulk paired: primary, metastatic	Breast	Brain	21, 21	counts	Varešlija et al (2018)
TCGA	bulk unpaired: primary	Many	Many	265	FPKM	Cancer Genome Atlas Research Network, 2013
MET500	bulk unpaired: metastatic	Many	Many	121	FPKM	Robinson et al (2017)
GSE178318	single-cell paired: primary, metastatic	Colon	Liver	6, 6 (6589 cells total)	10x counts	Che et al (2021)
Non-cancerous
Dataset	Contents	Samples Used	Tissue	Download Format	Source
SRR2089755	bulk paired: normal origin, normal target	5, 5	Colon, Liver	DESEQ2 standardized counts	Feltes et al (2021)
GTEx	bulk unpaired: normal	7862	Many	counts, FPKM, DESEQ2 standardized counts	GTEx Consortium (2013)
GSE132465	single-cell unpaired: normal	10 (1070 cells total)	Colon	10x counts	Lee at al (2020)
Tabula Sapiens	single-cell unpaired: normal	2 (1600 cells total)	Liver	10x counts	Tabula Sapiens Consortium (2022)

### Sheet: B - dataset_phenotype_sources
Table S1B: sources for the phenotypic data (cancer types, tumor types, etc).
Dataset	Source	Informative Fields
SRR2089755	Had to infer from the paper (Lee et al., 2016) nomenclature
GSE245351	Directly from paper authors
phs001866	Paper Supplemental Table 1	CLID.1, Metastatic site
GSE184869	Publication Supplementary Data 2	sampleID, patientID, tumorID
jnci 2018	Publication supplementary data S1	S1: Case, Study.Met.Location; S3: Sample
TCGA	Different Xena Browser page, "Curated clinical data"	_PATIENT, cancer type abbreviation, new_tumor_event_site, new_tumor_event_site_other, sampleID
MET500	Same Xena Browser page, "sequencing sample metadata"	biopsy_tissue, cohort, sample_source, tissue
GSE178318	Manually inferred cell + tumor types (Methods)
GTEx	Same Xena Browser page, "TCGA TARGET GTEX selected phenotypes"	_primary_site, _sample_type, _study, sampleID
GSE132465	Same GEO page, "GSE132465_GEO_processed_CRC_10X_cell_annotation.txt.gz"	all fields
Tabula Sapiens	Provided in the same h5ad file as the expression data

### Sheet: C - filtered_gene_counts
Table S1C: how many genes were used in the comparisons between normal expression and cancer expression datasets.
Non-cancerous Dataset	Cancer Datasets	Intersecting Number of Genes
SRR2089755	SRR2089755	40018
GTEx	SRR2089755	33301
GTEx	GSE245351	18010
GTEx	phs001866	18303
GTEx	GSE184869	16396
GTEx	jnci 2018	17187
GTEx	TCGA, MET500	19058
GSE132465, Tabula Sapiens	GSE178318	10000

### Sheet: D - purity_correlations
Table S1D: purity correlations for each dataset.
Dataset	Tumor Type	Spearman's Correlation Rho	Correlation P-value
TCGA	primary	0.019	0.76
MET500	metastatic	-0.065	0.47
phs001866	primary	-0.043	0.77
phs001866	metastatic	0.17	0.26
GSE184869	primary	0.382	0.01
GSE184869	metastatic	0.469	0.001
GSE245351	primary	0.57	0.12
GSE245351	metastatic	0.52	0.16
SRR2089755	primary	-0.1	0.95
SRR2089755	metastatic	0	1
jcni_2018	primary	0.41	0.066
jcni_2018	metastatic	0.561	0.0092
deconvolved_jcni_2018	primary	0.247	0.28
deconvolved_jcni_2018	metastatic	-0.075	0.75

### Sheet: E - cancer_type_abbreviations
Table S1E: cancer types and their abbreviations.
Cancer Abbreviations	Cancer Names	Origin Tissue
ACC	Adrenocortical carcinoma	Adrenal Gland
BRCA	Breast invasive carcinoma	Breast
PAAD	Pancreatic adenocarcinoma	Pancreas
STAD	Stomach adenocarcinoma	Stomach
THCA	Thyroid carcinoma	Thyroid
SKCM	Skin Cutaneous Melanoma	Skin
ESCA	Esophageal carcinoma	Esophagus
BLCA	Bladder Urothelial Carcinoma	Bladder
UCEC	Uterine Corpus Endometrial Carcinoma	Uterus
UCS	Uterine Carcinosarcoma	Uterus
CESC	Cervical squamous cell carcinoma and endocervical adenocarcinoma	Cervix
KDNY	Kidney cancer	Kidney
PRAD	Prostate adenocarcinoma	Prostate
SECR	Secretory Cancer	Breast
COAD	Colon adenocarcinoma	Colon
LUNG	Lung Cancer (both adenocarcinoma and squamous cell carcinoma)	Lung
SARC	Sarcoma	Various
OV	Ovarian serous cystadenocarcinoma	Ovary
