## Supplemental Tables 2 for "Charting the transcriptomic landscape of primary and metastatic cancers in relation to their origin and target normal tissues"

### Sheet: A - pathway_data_fig4A
Table S2A: all delta pathway-specific TDRs (dTDRs) and their -log10(FDRs) for paired Liver metastases (Figure 4A)
Hallmark pathways	COAD (SRR2089755) Primary-dTDR	COAD (SRR2089755) Primary-log_FDR	COAD (SRR2089755) Metastatic-dTDR	COAD (SRR2089755) Metastatic-log_FDR	COAD (GSE245351) Primary-dTDR	COAD (GSE245351) Primary-log_FDR	COAD (GSE245351) Metastatic-dTDR	COAD (GSE245351) Metastatic-log_FDR	BRCA (phs001866) Primary-dTDR	BRCA (phs001866) Primary-log_FDR	BRCA (phs001866) Metastatic-dTDR	BRCA (phs001866) Metastatic-log_FDR
HALLMARK_TNFA_SIGNALING_VIA_NFKB	1.21945	0.41767	1.03138	0.387366	1.09309	0.588564	0.9703	0.448165	1.08675	0.439738	1.00854	0.343487
HALLMARK_HYPOXIA	1.06846	0.337286	1.14759	0.594356	0.848955	1.76268	0.928423	0.777327	0.903016	1.21167	0.994457	0.406417
HALLMARK_CHOLESTEROL_HOMEOSTASIS	0.860914	0.364057	0.878814	0.489922	0.648572	3.07918	0.769268	2.22189	1.00316	0.368426	1.08896	0.545834
HALLMARK_MITOTIC_SPINDLE	1.11592	0.337286	0.790022	0.946669	1.06336	0.510241	0.961688	0.49114	1.22032	1.85738	1.05093	0.478768
HALLMARK_WNT_BETA_CATENIN_SIGNALING	1.22497	0.337286	1.03102	0.387366	1.21431	0.61137	1.04057	0.408316	1.30425	1.01169	1.175	0.718915
HALLMARK_TGF_BETA_SIGNALING	1.22048	0.337286	1.09311	0.420957	1.40335	2.07922	1.25501	1.09357	1.30314	1.17397	1.19113	0.821246
HALLMARK_IL6_JAK_STAT3_SIGNALING	1.21535	0.34925	1.0298	0.387366	0.923514	0.536648	0.886258	0.798325	1.13685	0.490841	1.04407	0.363299
HALLMARK_DNA_REPAIR	1.16951	0.34925	0.824904	0.725342	1.05795	0.477377	0.93874	0.633287	1.11078	0.490841	0.931103	0.821246
HALLMARK_G2M_CHECKPOINT	1.18851	0.38095	0.907179	0.573436	1.10174	0.61137	0.985888	0.360889	1.2001	1.41458	1.03385	0.363299
HALLMARK_APOPTOSIS	1.03077	0.310468	0.963421	0.388501	0.952169	0.510241	0.936437	0.650094	1.00658	0.37387	1.00034	0.363299
HALLMARK_NOTCH_SIGNALING	0.906907	0.337286	0.746282	0.594356	0.903569	0.499688	0.837295	0.762434	0.980679	0.368426	0.924444	0.545834
HALLMARK_ADIPOGENESIS	0.978612	0.337286	1.25173	0.946669	0.937806	0.588564	0.976615	0.421936	1.09161	0.467439	1.35423	2.47716
HALLMARK_ESTROGEN_RESPONSE_EARLY	1.0005	0.337286	0.849575	0.725342	0.934658	0.588564	0.931722	0.762434	1.03195	0.324544	0.93572	0.845141
HALLMARK_ESTROGEN_RESPONSE_LATE	1.04591	0.31337	0.939829	0.44436	1.0192	0.318802	1.02125	0.421936	1.03723	0.313184	0.975292	0.550469
HALLMARK_ANDROGEN_RESPONSE	1.10765	0.337286	0.942618	0.393423	0.944641	0.510241	0.921305	0.650094	1.07084	0.353858	0.928034	0.729682
HALLMARK_MYOGENESIS	1.24958	0.539146	1.10443	0.55896	0.945814	0.559584	0.928365	0.777327	1.06951	0.368426	0.922018	1.0098
HALLMARK_PROTEIN_SECRETION	0.991468	0.337286	0.725717	0.946669	1.19113	0.911226	1.00549	0.321409	1.12987	0.490841	1.03002	0.338154
HALLMARK_INTERFERON_ALPHA_RESPONSE	1.23386	0.364057	1.16069	0.579366	1.04855	0.402134	0.911337	0.731895	1.13494	0.490841	0.956937	0.550469
HALLMARK_INTERFERON_GAMMA_RESPONSE	1.16115	0.364057	1.16904	0.615567	1.05052	0.473151	0.957725	0.510085	1.15142	0.858245	1.07624	0.681045
HALLMARK_APICAL_JUNCTION	1.06264	0.337286	0.948784	0.420957	1.02994	0.376574	1.00103	0.317144	1.10388	0.490841	1.09406	0.747318
HALLMARK_APICAL_SURFACE	1.39428	0.38095	1.24616	0.594356	1.18079	0.588564	1.08291	0.494456	0.889238	0.565475	0.896969	0.707873
HALLMARK_HEDGEHOG_SIGNALING	1.07466	0.310468	1.40079	0.639366	0.918302	0.477377	1.03332	0.394665	0.865189	0.586464	1.18138	0.707873
HALLMARK_COMPLEMENT	0.794382	0.920862	1.28042	0.946669	0.805507	2.66905	1.09946	0.93621	0.830527	2.77819	1.08812	0.729682
HALLMARK_UNFOLDED_PROTEIN_RESPONSE	0.996268	0.337286	1.0563	0.393837	0.692027	3.07918	0.992627	0.317144	0.724946	3	0.937915	0.718915
HALLMARK_PI3K_AKT_MTOR_SIGNALING	1.02931	0.31337	0.84473	0.594356	1.1017	0.540235	1.04416	0.49114	1.12036	0.480297	1.02666	0.338154
HALLMARK_MTORC1_SIGNALING	1.13451	0.337286	0.91286	0.55896	0.942339	0.567444	0.85552	2.17613	1.02463	0.353858	0.949527	0.747318
HALLMARK_E2F_TARGETS	1.09532	0.337286	0.814077	0.946669	1.10688	0.628976	0.965387	0.49114	1.17213	1.13413	1.00459	0.359178
HALLMARK_MYC_TARGETS_V1	1.18772	0.38095	0.89585	0.594356	1.06438	0.510241	0.92288	0.798325	1.0963	0.480297	0.927388	0.922676
HALLMARK_MYC_TARGETS_V2	0.908277	0.337286	0.825968	0.573436	0.91692	0.510241	0.809815	1.09357	0.966954	0.439738	0.84571	1.0098
HALLMARK_EPITHELIAL_MESENCHYMAL_TRANSITION	1.39256	1.10379	1.13766	0.594356	0.963768	0.510241	0.965797	0.49114	1.06271	0.353858	1.11066	0.845141
HALLMARK_INFLAMMATORY_RESPONSE	1.19604	0.38095	1.13114	0.594356	1.01034	0.30517	0.973541	0.422521	1.12795	0.615119	1.05667	0.535023
HALLMARK_XENOBIOTIC_METABOLISM	0.641512	2.60206	1.25423	0.946669	0.677197	3.07918	1.21994	2.6021	0.6699	3	1.23812	2.47716
HALLMARK_FATTY_ACID_METABOLISM	1.02003	0.31337	1.16998	0.594356	0.736328	3.07918	0.978532	0.396345	0.985567	0.472843	1.26115	2.47716
HALLMARK_OXIDATIVE_PHOSPHORYLATION	0.95435	0.337286	0.757689	1.09695	1.0128	0.30116	0.946494	0.633287	1.12821	0.615119	0.963645	0.681045
HALLMARK_GLYCOLYSIS	0.83768	0.680417	0.791887	0.946669	0.870238	1.33104	0.817776	2.77815	0.941506	0.735972	0.915917	1.02232
HALLMARK_REACTIVE_OXYGEN_SPECIES_PATHWAY	0.936672	0.337286	0.666786	0.946669	0.962605	0.410373	0.855803	0.777327	1.04605	0.310291	0.90732	0.70468
HALLMARK_P53_PATHWAY	1.09249	0.337286	0.896139	0.594356	1.04454	0.434305	0.917411	0.831251	1.24826	2.14617	1.15001	1.13672
HALLMARK_UV_RESPONSE_UP	0.982343	0.337286	0.860188	0.594356	0.905682	0.642744	0.973429	0.421936	0.872864	1.35432	0.99551	0.385674
HALLMARK_UV_RESPONSE_DN	1.19675	0.364057	0.954143	0.393423	0.967296	0.477377	0.922983	0.762434	1.06781	0.353858	0.97179	0.545834
HALLMARK_ANGIOGENESIS	0.621726	0.710009	1.1828	0.528831	0.559685	2.35907	0.774365	1.03626	0.606689	1.97371	0.903956	0.636118
HALLMARK_HEME_METABOLISM	1.24955	0.539146	1.12217	0.579366	0.838852	2.00004	0.818425	2.77815	0.891057	1.36322	0.937476	0.845141
HALLMARK_COAGULATION	0.553666	2.60206	1.72377	2.30107	0.656051	3.07918	1.3574	2.77815	0.549922	3	1.26106	2.12498
HALLMARK_IL2_STAT5_SIGNALING	1.10161	0.337286	1.05528	0.409509	1.08954	0.588564	1.03525	0.49114	1.04939	0.313184	1.0123	0.338154
HALLMARK_BILE_ACID_METABOLISM	0.62394	2.00004	1.35739	0.946669	0.613987	3.07918	1.13394	0.893879	0.587505	3	1.1832	1.02232
HALLMARK_PEROXISOME	0.755997	0.710009	1.17648	0.594356	0.857341	0.853915	1.15043	0.941066	0.726236	3	1.11914	0.729682
HALLMARK_ALLOGRAFT_REJECTION	1.08204	0.337286	1.03902	0.39189	0.9907	0.402134	1.00773	0.347146	1.04118	0.310291	1.05891	0.545834
HALLMARK_SPERMATOGENESIS	1.00661	0.337286	0.770608	0.946669	1.06186	0.477377	0.998818	0.310912	1.14317	0.612896	1.01506	0.327299
HALLMARK_KRAS_SIGNALING_UP	0.945489	0.337286	1.20981	0.725342	0.946166	0.559584	1.04324	0.534558	0.889245	1.36322	1.10888	0.845141
HALLMARK_KRAS_SIGNALING_DN	1.16466	0.364057	1.28379	0.946669	1.08295	0.567444	1.08117	0.798325	1.01641	0.368426	1.02995	0.348981
HALLMARK_PANCREAS_BETA_CELLS	1.12918	0.337286	1.43105	0.725342	0.84906	0.588564	1.29544	1.0678	0.865201	0.599843	1.21845	0.789583

### Sheet: B - pathway_data_fig4B
Table S2B: all delta pathway-specific TDRs (dTDRs) and their -log10(FDRs) for paired Brain metastases (Figure 4B)
Hallmark pathways	BRCA (GSE184869) Primary Cancers-dTDR	BRCA (GSE184869) Primary Cancers-log_FDR	BRCA (GSE184869) Metastatic Cancers-dTDR	BRCA (GSE184869) Metastatic Cancers-log_FDR	BRCA (jnci_2018) Primary Cancers-dTDR	BRCA (jnci_2018) Primary Cancers-log_FDR	BRCA (jnci_2018) Metastatic Cancers-dTDR	BRCA (jnci_2018) Metastatic Cancers-log_FDR	BRCA (deconvolved_jnci_2018) Primary Cancers-dTDR	BRCA (deconvolved_jnci_2018) Primary Cancers-log_FDR	BRCA (deconvolved_jnci_2018) Metastatic Cancers-dTDR	BRCA (deconvolved_jnci_2018) Metastatic Cancers-log_FDR
HALLMARK_TNFA_SIGNALING_VIA_NFKB	1.2155	3.00004	1.1487	1.82395	1.10386	2.47716	1.09776	2.14137	1.12404	1.0339	1.13156	1.24038
HALLMARK_HYPOXIA	0.985995	0.362831	1.08635	1.00661	0.958639	0.678169	1.01824	0.497058	1.03551	0.403113	1.10644	0.964328
HALLMARK_CHOLESTEROL_HOMEOSTASIS	1.10127	0.676211	1.20257	1.29675	0.966078	0.466104	1.04916	0.626161	1.15634	0.805727	1.05668	0.416727
HALLMARK_MITOTIC_SPINDLE	1.1509	1.82395	1.06189	0.755678	1.05624	0.96148	1.02905	0.626161	1.07863	0.732872	1.08644	0.875493
HALLMARK_WNT_BETA_CATENIN_SIGNALING	1.05988	0.418036	0.974208	0.310879	0.969501	0.407087	0.965866	0.441257	1.02126	0.33415	1.12348	0.525893
HALLMARK_TGF_BETA_SIGNALING	1.21364	1.20032	1.12379	0.755678	0.961021	0.466104	0.950677	0.559365	1.06798	0.403113	0.9567	0.367494
HALLMARK_IL6_JAK_STAT3_SIGNALING	1.24467	1.97656	1.19756	1.37165	1.16376	2.43938	1.1809	2.22189	1.15089	0.835233	1.12187	0.755354
HALLMARK_DNA_REPAIR	1.11938	1.0719	1.03893	0.450865	1.0601	0.891949	1.03706	0.626384	1.08873	0.732872	1.07296	0.569627
HALLMARK_G2M_CHECKPOINT	1.22184	3.00004	1.12948	1.4219	1.13608	3.14613	1.10956	2.14137	1.13197	1.08623	1.09123	0.875493
HALLMARK_APOPTOSIS	1.09682	0.871725	1.0977	1.00661	1.01321	0.418277	1.07191	1.20508	1.09849	0.790528	1.01383	0.367494
HALLMARK_NOTCH_SIGNALING	0.929721	0.418036	0.914722	0.450865	0.860968	0.82861	0.856413	0.89251	1.02888	0.336642	0.980651	0.306756
HALLMARK_ADIPOGENESIS	1.32035	3.00004	1.4403	2.6021	1.25023	3.14613	1.30696	2.6021	1.35608	2.6021	1.35728	2.6021
HALLMARK_ESTROGEN_RESPONSE_EARLY	1.01505	0.36373	0.995449	0.303297	0.890028	2.43938	0.880082	2.6021	0.915578	0.786448	0.89639	0.939346
HALLMARK_ESTROGEN_RESPONSE_LATE	1.04244	0.503652	1.06524	0.755678	0.931999	1.16277	0.958838	0.70468	1.01628	0.353897	0.993218	0.306756
HALLMARK_ANDROGEN_RESPONSE	1.13768	1.00601	1.0654	0.538395	0.952574	0.570919	0.926682	0.849008	1.05596	0.413456	1.04036	0.404418
HALLMARK_MYOGENESIS	0.922348	0.826545	0.998926	0.302378	0.866049	3.14613	0.915604	1.67037	1.02426	0.360723	0.93616	0.551337
HALLMARK_PROTEIN_SECRETION	0.888136	0.826545	0.915518	0.698265	0.962157	0.488996	0.951591	0.626161	0.977077	0.337176	1.02385	0.367494
HALLMARK_INTERFERON_ALPHA_RESPONSE	1.18481	1.4445	1.11179	0.884017	1.04124	0.570919	1.03789	0.591268	1.16263	0.919056	1.05286	0.416727
HALLMARK_INTERFERON_GAMMA_RESPONSE	1.13428	1.51778	1.14765	1.82395	1.03425	0.612596	1.07301	1.47462	1.19149	2.47716	1.10996	0.978854
HALLMARK_APICAL_JUNCTION	0.900188	1.0719	0.915719	1.00661	0.915429	1.53765	0.938654	1.12354	1.01765	0.353897	1.02581	0.404418
HALLMARK_APICAL_SURFACE	0.967404	0.36373	0.976814	0.310879	0.885023	0.82861	0.902913	0.728381	1.03435	0.353897	0.998078	0.315235
HALLMARK_HEDGEHOG_SIGNALING	0.685758	1.63687	0.767795	1.11835	0.661799	2.90313	0.761847	1.97885	0.876346	0.427351	0.897736	0.408799
HALLMARK_COMPLEMENT	0.936466	0.67983	0.9951	0.303297	0.90671	1.73378	0.961226	0.678895	0.99745	0.30702	0.945159	0.474435
HALLMARK_UNFOLDED_PROTEIN_RESPONSE	1.10069	0.809712	1.04945	0.460458	1.09172	1.22617	1.09887	1.47462	1.14458	0.919056	1.01518	0.367494
HALLMARK_PI3K_AKT_MTOR_SIGNALING	1.02702	0.379387	0.980567	0.310879	0.98328	0.394604	0.97353	0.497058	0.986112	0.323549	0.951929	0.404418
HALLMARK_MTORC1_SIGNALING	1.07673	0.826545	1.06369	0.755678	1.07037	1.26216	1.0772	1.47462	1.08614	0.786448	1.05738	0.551337
HALLMARK_E2F_TARGETS	1.1991	3.00004	1.0942	1.04883	1.10192	2.42601	1.07204	1.47462	1.10667	0.919056	1.08723	0.875493
HALLMARK_MYC_TARGETS_V1	1.15845	1.86971	1.07681	0.904647	1.06608	1.2061	1.04624	0.83248	1.09539	0.835233	1.10275	0.948891
HALLMARK_MYC_TARGETS_V2	1.10361	0.620106	1.00648	0.303297	0.983224	0.379699	0.959545	0.504532	1.03742	0.354697	1.03321	0.367494
HALLMARK_EPITHELIAL_MESENCHYMAL_TRANSITION	0.890842	1.20032	0.99425	0.303297	0.814563	3.14613	0.901237	2.14137	1.11001	0.919056	1.03372	0.416727
HALLMARK_INFLAMMATORY_RESPONSE	1.16706	1.97656	1.15817	1.82395	1.04063	0.707629	1.07369	1.47462	1.04146	0.413456	1.05422	0.539074
HALLMARK_XENOBIOTIC_METABOLISM	1.03214	0.435097	1.08419	0.994904	1.01916	0.469656	1.06428	1.2362	1.07623	0.732872	0.980204	0.366463
HALLMARK_FATTY_ACID_METABOLISM	1.43954	3.00004	1.48235	2.6021	1.22169	3.14613	1.22916	2.6021	1.34727	2.6021	1.25722	2.6021
HALLMARK_OXIDATIVE_PHOSPHORYLATION	1.17602	2.17613	1.09624	1.04883	1.12364	3.14613	1.09912	2.14137	1.14835	1.37165	1.15598	1.7368
HALLMARK_GLYCOLYSIS	0.916085	0.871725	0.909196	1.04883	0.954021	0.718224	0.953331	0.803591	0.976764	0.354697	0.934973	0.551337
HALLMARK_REACTIVE_OXYGEN_SPECIES_PATHWAY	1.01181	0.321767	1.06998	0.450865	1.01238	0.379699	1.06436	0.626161	0.924087	0.403113	0.965708	0.350095
HALLMARK_P53_PATHWAY	1.14913	1.82395	1.10502	1.11975	0.964793	0.608467	0.973647	0.576183	1.0387	0.413456	1.08925	0.875493
HALLMARK_UV_RESPONSE_UP	1.14647	1.4445	1.18954	1.82395	1.05899	0.892988	1.08457	1.47462	1.09279	0.765357	1.07225	0.569627
HALLMARK_UV_RESPONSE_DN	0.956563	0.461544	0.984763	0.310879	0.81475	3.14613	0.838429	2.6021	1.0016	0.30702	0.985769	0.326474
HALLMARK_ANGIOGENESIS	0.899556	0.503652	1.00184	0.302378	0.896959	0.678169	0.994294	0.31998	1.051	0.354697	1.05182	0.386259
HALLMARK_HEME_METABOLISM	1.01831	0.379387	1.02781	0.428996	0.981827	0.455975	1.00789	0.37307	1.0003	0.30702	1.04289	0.447781
HALLMARK_COAGULATION	0.946595	0.504377	1.0133	0.310879	0.91616	1.19781	0.966536	0.590891	1.04592	0.413456	1.02958	0.402379
HALLMARK_IL2_STAT5_SIGNALING	1.07184	0.803683	1.08127	0.951531	0.975953	0.488996	0.992043	0.370379	1.03146	0.40151	1.03066	0.408799
HALLMARK_BILE_ACID_METABOLISM	0.957845	0.432143	0.999523	0.302378	1.04436	0.608467	1.03597	0.591268	1.06961	0.463801	0.97278	0.367494
HALLMARK_PEROXISOME	0.994862	0.318621	0.961863	0.417412	0.965085	0.488996	0.980382	0.441257	0.996922	0.30702	0.871175	0.875493
HALLMARK_ALLOGRAFT_REJECTION	1.09834	1.03783	1.11949	1.3415	0.978969	0.466441	1.00278	0.329741	1.09971	0.853915	1.11022	0.978854
HALLMARK_SPERMATOGENESIS	0.906407	0.826545	0.890407	1.03046	0.958297	0.590757	0.953057	0.678895	0.961339	0.389535	0.943516	0.418505
HALLMARK_KRAS_SIGNALING_UP	0.975805	0.395535	1.0435	0.534757	0.955731	0.707629	1.03165	0.626384	1.05566	0.487289	1.02325	0.402379
HALLMARK_KRAS_SIGNALING_DN	1.00398	0.321767	1.02785	0.428996	0.970989	0.542325	0.966018	0.626384	0.953424	0.427351	0.979002	0.367494
HALLMARK_PANCREAS_BETA_CELLS	0.649488	1.97656	0.780155	1.11835	0.786066	1.69133	0.881431	0.838025	0.853536	0.518015	0.888103	0.418505
