## Supplemental Tables 3 for "Charting the transcriptomic landscape of primary and metastatic cancers in relation to their origin and target normal tissues"

### Sheet: A - hallmarks_data_fig4C
Table S3A: all GSEA hallmark NESs and their -log10(FDRs) for paired datasets from Figure 4C
Cancer Hallmarks	SRR2089755-NES	SRR2089755-log_FDR	GSE245351-NES	GSE245351-log_FDR	phs001866-Liver-NES	phs001866-Liver-log_FDR	phs001866-Lung-NES	phs001866-Lung-log_FDR	phs001866-Ovary-NES	phs001866-Ovary-log_FDR	phs001866-Skin-NES	phs001866-Skin-log_FDR	GSE184869-NES	GSE184869-log_FDR	jnci_2018-NES	jnci_2018-log_FDR
Activating Invasion and Metastasis	-1.16978	2.59556	-1.68628	13.2931	-1.20313	1.08445	-0.9552	0	-0.944412	0	-1.03897	0.221664	-1.42706	5.05545	-1.56103	6.56078
Avoiding Immune Destruction	-1.37816	2.87478	0.678386	0.00030388	-0.576214	0	0.65149	0	-0.999048	0	0.594384	0	-1.05875	0.179026	-1.25509	1.13752
Deregulating Cellular Energetics	1.18832	1.02101	1.00762	0.241291	1.35338	2.16137	0.883105	0	0.795155	0	-0.978984	0	1.01179	0.179026	1.52533	4.80842
Enabling Replicative Immortality	-1.49733	2.87478	-1.84452	7.1353	-1.18158	0.436811	-0.949304	0	0.815633	0	-1.50264	3.18318	0.656606	0	1.11265	0.626404
Evading Growth Suppressors	-1.46379	8.13611	-1.19044	2.47799	-0.745959	0	-0.496103	0	-0.829147	0	-0.87737	0	-0.651653	0	-0.970795	0.237385
Genome Instability and Mutation	-1.24085	3.91356	-1.38806	6.77987	-0.718325	0	-0.631083	0	-0.771358	0	-0.97342	0	-0.750675	0	-1.07947	0.626404
Inducing Angiogenesis	0.923506	0.0631193	-1.09053	1.13448	-1.01418	0	-0.817597	0	-1.01505	0	0.727198	0	-1.35225	3.39671	-1.60996	7.64177
Resisting Cell Death	-1.30144	3.54071	-1.53344	7.1353	-0.857816	0	-0.653082	0	-0.512232	0	-0.826526	0	-0.887029	0	-1.06287	0.527716
Sustaining Proliferative Signaling	0.900715	0.0397195	-1.19461	4.25784	-0.917176	0	-0.903419	0	-1.2204	4.33538	-0.899123	0	-1.42937	9.29697	-1.70347	16.896
Tumour-Promoting Inflammation	-1.09084	1.34879	-0.943458	0.0293838	-0.99007	0	-1.03389	0	-1.41583	6.99399	-1.30286	3.45377	-1.82303	17.0474	-2.12411	22.885

### Sheet: B - AIaM_hallmark_data_fig4D
Table S3B: all Activating Invasion and Metastasis GSEA pathway NESs and their -log10(FDRs) for paired datasets from Figure 4D
Pathways	SRR2089755-NES	SRR2089755-log_FDR	GSE245351-NES	GSE245351-log_FDR	phs001866-Liver-NES	phs001866-Liver-log_FDR	phs001866-Lung-NES	phs001866-Lung-log_FDR	phs001866-Ovary-NES	phs001866-Ovary-log_FDR	phs001866-Skin-NES	phs001866-Skin-log_FDR	GSE184869-NES	GSE184869-log_FDR	jnci_2018-NES	jnci_2018-log_FDR
Activation Of Matrix Metalloproteinases	-1.24015	0.466678	0.987345	0.259939	-1.68822	2.08505	-1.33437	0.28686	-1.77145	3.30727	1.36973	0.0408796	-2.02582	4.64835	-2.32741	6.92762
Arf6 Downstream Pathway	-1.00473	0.22738	-0.825919	0.121946	0.394756	0	-0.604431	0	-0.412366	0.00132863	0.617181	0	0.814654	0.000749861	1.30087	0.390681
CDC42 Signaling Events	-1.50645	1.16421	-1.63795	1.62466	-0.918739	0	-0.501046	0	-0.98027	0.00132863	-0.517577	0	1.04671	0.0600016	0.828926	0.0688065
Collagen Degradation	-1.70941	1.44283	-1.11869	0.42268	-1.69149	2.08505	-1.30675	0.28686	-1.69864	2.43126	0.865286	0	-2.16016	6.76881	-2.32928	6.92762
Degradation Of The Extracellular Matrix	-1.36898	0.900083	-1.37776	1.0072	-1.83604	4.12717	-1.42021	0.704373	-1.7055	3.30727	0.842859	0	-2.13702	7.01373	-2.3453	8.26643
E Cadherin Signaling In Keratinocytes	-1.05683	0.249378	-1.35487	0.70234	0.628543	0	0.721797	0	1.34559	0.359791	0.533327	0	-0.707002	0.000749861	-0.521184	0.00728411
E Cadherin Signaling In The Nascent Adherens Junction	-1.39553	0.751967	-1.44679	0.97956	0.345319	0	-0.696273	0	-0.723478	0.00132863	-0.702718	0	-0.460713	0.000749861	0.876217	0.127012
EPH Ephrin Mediated Repulsion Of Cells	-1.02897	0.246006	-1.61493	1.44257	-0.878518	0	0.816611	0	0.744848	0.00132863	0.879097	0	-0.739825	0.000749861	-1.06584	0.234285
EPHA2 Forward Signaling	-1.1769	0.327415	-1.09804	0.357756	0.368232	0	0.63963	0	-0.600083	0.00132863	-0.602284	0	0.589989	0.000749861	0.850931	0.127012
EPHB Mediated Forward Signaling	-1.34242	0.718417	-1.43837	1.00059	-0.592366	0	-0.388616	0	-0.629423	0.00132863	0.728892	0	-0.547316	0.000749861	0.791781	0.0688065
Ephrin B Reverse Signaling	-0.871362	0.136256	-1.0107	0.26443	-0.566308	0	-1.09392	0	-1.33522	0.359791	-0.795199	0	-1.5982	1.10412	-1.34396	0.500322
G Alpha (12/13) Signalling Events	1.08332	0.259271	-1.30208	0.866122	-0.693389	0	-0.951992	0	0.639041	0.00132863	-0.969217	0	-1.09328	0.0600016	-1.13999	0.284347
HDACs Deacetylate Histones	0.803729	0.110665	-2.41876	9.94856	-1.17825	0.109415	-1.3461	0.578243	1.37297	0.889862	-1.45965	0.741302	0.948956	0.0293699	1.37997	0.785064
Hedgehog Signaling Events Mediated By Gli Proteins	-1.3509	0.751967	-1.60183	1.44257	1.21154	0.109415	1.68093	1.17584	0.696591	0.00132863	0.556438	0	-0.962473	0.0293699	-0.881098	0.127012
Integrin Linked Kinase Signaling	-0.897622	0.136256	-1.64028	1.44257	-0.823044	0	-0.67613	0	-0.9085	0.00132863	-0.973723	0	-1.06186	0.0600016	-1.33025	0.500322
LPA Receptor Mediated Events	-1.24339	0.612725	-1.56943	1.44257	-1.27722	0.134334	-0.984245	0	-0.883972	0.00132863	-0.947732	0	-1.06464	0.0600016	-1.31021	0.500322
NRAGE Signals Death Through JNK	1.16134	0.321876	-1.19487	0.530404	-0.759528	0	-0.99677	0	1.05102	0.00132863	0.820369	0	-1.13544	0.0600016	-0.937569	0.143235
Neurotrophic Factor Mediated Trk Receptor Signaling	0.778293	0.0859715	-0.869015	0.119172	-1.11659	0.0999545	-1.15235	0.0853925	-0.74297	0.00132863	-0.632448	0	-0.575565	0.000749861	0.98614	0.180079
PDGF Pathway	-0.887059	0.136256	-0.978798	0.259939	0.555905	0	0.752652	0	-0.985716	0.00132863	-0.562886	0	-0.575107	0.000749861	-0.914401	0.143235
Posttranslational Regulation Of Adherens Junction Stability And Dissassembly	-1.15473	0.376724	-0.999754	0.26443	-1.19819	0.109415	-1.16207	0.0853925	-1.28593	0.359791	-0.67097	0	-1.2976	0.276751	-1.04509	0.234285
Ras Pathway	-1.30572	0.751967	-1.50485	1.38007	-0.949176	0	-0.722897	0	-0.606525	0.00132863	-0.788931	0	-0.980197	0.0293699	-1.19753	0.372644
Regulation Of RAC1 Activity	0.851203	0.136256	-1.34829	0.795103	-0.676658	0	-0.916108	0	-0.608638	0.00132863	0.473769	0	-0.932494	0.0212825	-1.13473	0.258444
Rho GTPase Cycle	1.08795	0.259271	-1.12098	0.514125	-1.09756	0.0999545	-0.920293	0	-0.885129	0.00132863	-0.659133	0	-1.55631	1.59445	-1.40741	0.826432
Signaling Events Mediated By Hepatocyte Growth Factor Receptor (c Met)	-1.52258	1.44283	-1.4617	1.31474	-0.603877	0	0.566847	0	-0.756981	0.00132863	-0.759774	0	-0.703953	0.000749861	-1.26145	0.500322
Stabilization And Expansion Of The E Cadherin Adherens Junction	0.878116	0.136256	-1.2002	0.530404	-0.795159	0	-0.966459	0	-0.761995	0.00132863	-1.00749	0	-1.16867	0.0600016	-1.04315	0.234285
TGF Beta Receptor	-1.31376	1.00972	-1.34862	1.44257	-1.09112	0.0999545	-0.87875	0	-0.891518	0.00132863	-1.36841	0.741302	-1.00032	0.0293699	-1.48995	1.72777
TGF Beta Receptor Signaling In EMT (epithelial To Mesenchymal Transition)	-1.01417	0.22738	-1.20143	0.475916	0.342646	0	1.29341	0.148674	-0.511971	0.00132863	-0.976273	0	-0.656867	0.000749861	1.05784	0.234285
Validated Targets Of C MYC Transcriptional Activation	-1.38843	0.937554	-0.756906	0.0252309	-0.500973	0	0.864542	0	-0.66216	0.00132863	-1.03063	0	0.752806	0.000749861	1.03461	0.234285
