## Supplemental Tables 4 for "Charting the transcriptomic landscape of primary and metastatic cancers in relation to their origin and target normal tissues"

### Sheet: A - pathway_data_figS6A
Table S4A: all delta pathway-specific TDRs (dTDRs) and their -log10(FDRs) for MET500 Liver metastases (Figure S6A)
Hallmark pathways	ACC-dTDR	ACC-log_FDR	BLCA-dTDR	BLCA-log_FDR	BRCA-dTDR	BRCA-log_FDR	ESCA-dTDR	ESCA-log_FDR	PAAD-dTDR	PAAD-log_FDR	STAD-dTDR	STAD-log_FDR	COLO-dTDR	COLO-log_FDR	PRAD-dTDR	PRAD-log_FDR	LUNG-dTDR	LUNG-log_FDR	HNSC-dTDR	HNSC-log_FDR
HALLMARK_TNFA_SIGNALING_VIA_NFKB	0.950361	0.403246	0.990898	0.317253	0.987205	0.309712	0.980208	0.354153	0.943446	0.446632	1.07821	0.314079	1.00781	0.305307	1.0097	0.302945	1.02928	0.309894	1.05381	0.44151
HALLMARK_HYPOXIA	0.968241	0.357406	0.970187	0.363512	0.999816	0.302858	1.00752	0.305658	0.934816	0.446632	0.981972	0.501402	0.961598	0.413757	0.960157	0.404654	1.16118	1.06775	0.933861	0.70563
HALLMARK_CHOLESTEROL_HOMEOSTASIS	0.807029	0.726035	0.780691	1.03977	0.908172	0.475519	0.717506	2.12494	0.87695	0.453652	0.730867	1.45593	0.909816	0.49089	0.897263	0.533132	0.98143	0.399532	0.825425	1.173
HALLMARK_MITOTIC_SPINDLE	0.979377	0.357406	1.0226	0.317253	1.01866	0.309712	0.916765	0.634656	0.999693	0.326058	1.01446	0.417643	1.04667	0.399334	1.09927	0.569211	0.95785	0.659639	1.03035	0.370138
HALLMARK_WNT_BETA_CATENIN_SIGNALING	0.81412	0.51491	1.11585	0.418681	1.08443	0.355018	1.00812	0.305658	1.01961	0.346084	1.05789	0.339807	1.14672	0.418706	1.27067	0.686924	1.06366	0.387093	1.21334	0.70563
HALLMARK_TGF_BETA_SIGNALING	1.09017	0.403246	0.986653	0.317221	0.981752	0.309712	1.03003	0.333503	0.89033	0.451304	1.02672	0.357316	1.4181	1.34679	1.02444	0.302945	1.14448	0.592852	1.264	1.08796
HALLMARK_IL6_JAK_STAT3_SIGNALING	1.08654	0.403246	1.05016	0.363512	1.06536	0.35796	1.00741	0.305658	1.13999	0.453652	1.17371	0.417643	1.05949	0.364657	1.12339	0.506194	1.08096	0.455071	1.09651	0.477604
HALLMARK_DNA_REPAIR	0.894001	0.51491	0.967634	0.360403	0.934933	0.475519	0.927609	0.52022	0.963624	0.349846	1.14013	0.389207	1.01544	0.315356	1.0129	0.302945	0.945923	0.659639	1.02007	0.338093
HALLMARK_G2M_CHECKPOINT	1.03702	0.373826	1.12699	0.813506	1.07052	0.475519	1.0426	0.372049	1.13427	0.534405	0.986715	0.501402	1.16007	0.936613	1.1711	1.09691	0.956883	0.659639	1.15246	1.32539
HALLMARK_APOPTOSIS	0.973827	0.357406	0.892866	0.723008	1.02218	0.309712	0.870766	0.794375	0.895337	0.466609	0.951173	0.55576	1.03776	0.364657	0.983449	0.325215	1.13878	0.79758	0.97236	0.402198
HALLMARK_NOTCH_SIGNALING	0.85603	0.403246	0.893926	0.404422	0.792363	0.648561	0.779067	0.774221	0.862293	0.453652	0.858896	0.530587	0.84124	0.517251	0.86358	0.506194	0.992842	0.315583	0.702911	1.32539
HALLMARK_ADIPOGENESIS	1.02326	0.357406	1.17929	1.03977	1.58984	2.60206	1.11627	0.63906	0.916629	0.453652	0.927567	0.717831	1.15724	0.936613	1.08239	0.506194	1.21049	1.77815	1.06825	0.479214
HALLMARK_ESTROGEN_RESPONSE_EARLY	0.83421	1.02228	0.866353	1.00436	0.958444	0.35796	0.999758	0.316601	0.98379	0.346084	1.19901	0.55576	1.0555	0.413757	1.06471	0.392768	1.026	0.303993	0.9658	0.44151
HALLMARK_ESTROGEN_RESPONSE_LATE	0.969685	0.357406	0.978516	0.336249	1.00549	0.309712	1.02519	0.333503	1.05759	0.446632	1.16919	0.501402	1.11353	0.650584	1.03723	0.325215	1.06553	0.455071	1.02443	0.355813
HALLMARK_ANDROGEN_RESPONSE	1.00015	0.313364	0.900857	0.474236	0.883726	0.648561	0.944394	0.419848	1.01127	0.346084	1.13605	0.357316	1.02706	0.315356	0.73966	2.12494	0.92032	0.688835	0.994457	0.355904
HALLMARK_MYOGENESIS	0.911683	0.473933	1.01586	0.317253	0.870257	1.09691	0.944586	0.485065	0.945979	0.446632	1.01532	0.417643	1.08613	0.500102	0.988167	0.325215	0.919051	1.02038	1.0609	0.44151
HALLMARK_PROTEIN_SECRETION	0.775261	1.02228	1.17967	0.813506	0.916449	0.475519	1.10131	0.485065	1.08059	0.446632	1.04217	0.357316	1.21284	0.853872	1.05456	0.325215	1.01291	0.309894	1.05175	0.402198
HALLMARK_INTERFERON_ALPHA_RESPONSE	1.00292	0.313364	0.99652	0.307947	0.998199	0.303341	0.947305	0.419848	1.00026	0.326058	1.12168	0.357316	1.00329	0.315356	1.03034	0.302945	0.95013	0.550708	1.07617	0.44151
HALLMARK_INTERFERON_GAMMA_RESPONSE	0.940773	0.403246	0.957775	0.391068	0.947172	0.461426	0.926103	0.600021	0.955609	0.41107	1.05018	0.357316	0.968931	0.399334	1.0058	0.302945	0.91378	1.05306	1.0396	0.402198
HALLMARK_APICAL_JUNCTION	0.855542	0.85855	1.07695	0.468811	1.02091	0.309712	1.09942	0.600021	0.950471	0.446632	1.08768	0.339807	1.22524	1.58087	1.0883	0.506194	0.965159	0.592852	1.13496	1.173
HALLMARK_APICAL_SURFACE	0.918021	0.373826	1.12819	0.437459	0.811529	0.648561	1.1757	0.526513	0.950673	0.349846	1.03807	0.357316	1.26772	0.670094	1.02315	0.302945	0.958705	0.420363	1.10418	0.44151
HALLMARK_HEDGEHOG_SIGNALING	1.10238	0.403246	1.15822	0.468811	1.09639	0.35796	1.16288	0.485065	0.894283	0.446632	0.809868	0.651545	0.892487	0.471	0.958263	0.325215	1.09454	0.420363	0.836347	0.70563
HALLMARK_COMPLEMENT	1.04588	0.403246	0.949352	0.418681	1.01227	0.309712	1.01993	0.321583	0.949465	0.446632	0.814134	2.60206	0.796195	1.82391	0.907176	0.686924	1.20986	1.77815	0.854481	1.80043
HALLMARK_UNFOLDED_PROTEIN_RESPONSE	1.17244	0.628932	0.999759	0.307947	0.92594	0.475519	1.19019	0.794375	0.966647	0.346084	0.897058	0.685367	1.02092	0.315356	0.973322	0.325215	1.09391	0.511214	1.04396	0.396302
HALLMARK_PI3K_AKT_MTOR_SIGNALING	1.09817	0.405469	0.99933	0.307947	0.963634	0.309712	1.09696	0.485065	0.978138	0.346084	1.12299	0.357316	1.10748	0.471	1.13319	0.569211	0.965773	0.467923	1.12746	0.70563
HALLMARK_MTORC1_SIGNALING	0.982511	0.351121	0.96219	0.373007	0.932708	0.475519	0.893558	0.794375	0.957029	0.4083	0.999813	0.458085	1.05097	0.406534	1.01358	0.302945	0.95315	0.659639	0.980265	0.402198
HALLMARK_E2F_TARGETS	1.0451	0.403246	1.01769	0.317253	1.01918	0.309712	0.968438	0.41608	1.00822	0.346084	1.09658	0.357316	1.07927	0.49089	1.08368	0.506194	0.927945	0.923412	1.09175	0.70563
HALLMARK_MYC_TARGETS_V1	1.07434	0.405469	0.954831	0.402031	0.976742	0.309712	0.923074	0.600021	0.972551	0.346084	1.09832	0.357316	1.02219	0.323713	1.0424	0.325215	0.903889	1.15104	1.04365	0.402198
HALLMARK_MYC_TARGETS_V2	0.908998	0.403246	0.937626	0.373007	0.893668	0.475519	0.830603	0.774221	0.886601	0.453652	0.935639	0.501402	0.886683	0.500102	1.01269	0.302945	0.863823	0.808735	0.859576	0.70563
HALLMARK_EPITHELIAL_MESENCHYMAL_TRANSITION	0.963556	0.366133	1.13912	0.813506	1.1134	0.648561	1.08123	0.494172	1.01762	0.346084	1.07012	0.314079	1.23435	1.69897	1.09965	0.569211	1.09089	0.592852	1.18519	1.80043
HALLMARK_INFLAMMATORY_RESPONSE	1.08155	0.435165	0.992051	0.317253	0.98907	0.309712	0.963952	0.419848	1.00898	0.346084	1.0493	0.357316	0.931967	0.500102	1.0629	0.392768	1.04846	0.387093	1.01974	0.341113
HALLMARK_XENOBIOTIC_METABOLISM	1.15975	0.830539	0.989362	0.317253	1.09896	0.648561	1.06522	0.426896	1.11207	0.466609	0.781706	2.60206	0.659494	2.77815	0.986373	0.325215	1.22729	1.8617	0.777717	2.77815
HALLMARK_FATTY_ACID_METABOLISM	0.886408	0.570147	0.840684	1.03977	1.11665	0.648561	0.954746	0.419848	0.944358	0.446632	0.847309	1.34679	0.740837	2.22185	0.765152	2.30103	1.02796	0.309894	0.747541	2.77815
HALLMARK_OXIDATIVE_PHOSPHORYLATION	1.01888	0.357406	0.929179	0.474236	0.965534	0.337557	0.898966	0.794375	0.925337	0.453652	1.01461	0.417643	0.981792	0.364657	1.00583	0.302945	0.89018	1.41373	0.933191	0.70563
HALLMARK_GLYCOLYSIS	0.917006	0.44794	0.892761	0.813506	0.854949	1.32331	0.98527	0.346293	0.942088	0.446632	0.96227	0.55576	0.879603	0.855815	0.885388	0.966576	0.995164	0.420363	0.876595	1.39794
HALLMARK_REACTIVE_OXYGEN_SPECIES_PATHWAY	0.781492	0.669899	0.775145	0.813506	0.83083	0.648561	0.658895	2.12494	0.797678	0.617983	0.893135	0.530587	0.768075	0.891661	0.788341	0.866994	0.898999	0.634138	0.742501	1.40478
HALLMARK_P53_PATHWAY	0.857887	0.85855	0.893078	0.813506	1.01431	0.309712	0.897074	0.794375	0.926857	0.453652	1.04473	0.357316	1.09766	0.524857	1.10426	0.569211	1.0661	0.455071	1.08689	0.66088
HALLMARK_UV_RESPONSE_UP	0.972962	0.357406	1.07087	0.437459	1.01759	0.309712	0.95989	0.419848	0.820552	1.34679	1.06053	0.339807	0.832582	1.14217	0.912631	0.569211	1.01468	0.314656	0.984405	0.401965
HALLMARK_UV_RESPONSE_DN	0.873246	0.622815	1.08591	0.468811	0.963552	0.329246	0.984107	0.343064	0.94012	0.446632	1.04201	0.357316	1.10159	0.49089	1.01403	0.302945	1.01676	0.309894	1.02526	0.348399
HALLMARK_ANGIOGENESIS	1.1482	0.405469	1.08883	0.373007	1.17937	0.475519	1.06568	0.354153	0.868837	0.453652	0.807336	0.651545	0.670404	1.17216	0.838232	0.569211	1.69087	2.30103	0.820236	0.70563
HALLMARK_HEME_METABOLISM	0.794402	1.22185	0.858926	1.03977	0.900143	0.648561	0.885309	0.794375	0.814712	1.82391	0.873284	1.34679	0.881844	0.853872	0.876042	1.09691	1.05434	0.407684	0.894556	1.173
HALLMARK_COAGULATION	1.38359	1.60206	1.09494	0.474236	1.21789	1.32331	1.0129	0.305658	1.03677	0.365691	0.658206	2.60206	0.653677	2.77815	1.01817	0.302945	1.46144	2.60206	0.787684	2.77815
HALLMARK_IL2_STAT5_SIGNALING	1.0543	0.403246	0.928435	0.474236	0.991784	0.309712	0.993123	0.333503	0.892004	0.534405	0.993693	0.484921	1.02625	0.335529	0.959105	0.404654	1.12078	0.739788	1.03902	0.402198
HALLMARK_BILE_ACID_METABOLISM	1.26465	0.955796	1.15082	0.723008	1.39573	2.60206	1.27632	1.30103	0.936921	0.446632	0.666249	2.60206	0.652021	2.77815	1.06509	0.325215	1.59261	2.60206	0.825417	1.40577
HALLMARK_PEROXISOME	1.31912	1.02228	0.916212	0.468811	0.929525	0.461426	1.03304	0.333503	0.929794	0.446632	0.869764	0.763911	0.681163	2.22185	0.95539	0.374276	1.203	1.02038	0.764172	2.42597
HALLMARK_ALLOGRAFT_REJECTION	1.17643	0.89449	1.01145	0.317221	1.00468	0.309712	0.985181	0.346293	0.979577	0.346084	0.974607	0.52022	0.95094	0.43901	1.03788	0.325215	1.10412	0.659639	1.05728	0.44151
HALLMARK_SPERMATOGENESIS	1.00258	0.313364	1.03499	0.354684	0.991393	0.309712	0.965173	0.396824	1.1462	0.466609	1.04187	0.357316	1.08012	0.427551	1.0344	0.302945	0.905078	0.952575	1.04935	0.402198
HALLMARK_KRAS_SIGNALING_UP	0.979037	0.357406	1.04196	0.373007	1.06548	0.475519	1.05231	0.41608	0.918272	0.453652	0.900073	0.9537	0.974769	0.37546	0.98519	0.325215	1.11179	0.669159	1.07936	0.584026
HALLMARK_KRAS_SIGNALING_DN	1.06438	0.403246	0.993192	0.317253	0.988148	0.309712	1.06233	0.419848	1.15545	0.617983	1.1658	0.501402	1.12057	0.673449	1.01821	0.302945	0.988426	0.455071	1.02863	0.370138
HALLMARK_PANCREAS_BETA_CELLS	1.53328	1.02228	1.22554	0.626957	1.18641	0.475519	1.2109	0.600021	1.48101	0.765314	1.21638	0.417643	1.48267	1.34679	0.986233	0.302945	1.12497	0.467923	1.0815	0.402198

### Sheet: B - pathway_data_figS6B
Table S4B: all delta pathway-specific TDRs (dTDRs) and their -log10(FDRs) for MET500 Brain metastases (Figure S6B)
Hallmark pathways	BRCA-dTDR	BRCA-log_FDR
HALLMARK_TNFA_SIGNALING_VIA_NFKB	1.14822	1.06166
HALLMARK_HYPOXIA	0.959827	0.41581
HALLMARK_CHOLESTEROL_HOMEOSTASIS	1.31179	1.236
HALLMARK_MITOTIC_SPINDLE	1.16461	1.18709
HALLMARK_WNT_BETA_CATENIN_SIGNALING	0.960584	0.392895
HALLMARK_TGF_BETA_SIGNALING	0.828401	0.673859
HALLMARK_IL6_JAK_STAT3_SIGNALING	1.27825	1.236
HALLMARK_DNA_REPAIR	1.16175	0.939302
HALLMARK_G2M_CHECKPOINT	1.24855	1.76955
HALLMARK_APOPTOSIS	1.08119	0.487491
HALLMARK_NOTCH_SIGNALING	0.961519	0.391064
HALLMARK_ADIPOGENESIS	1.85346	2.77815
HALLMARK_ESTROGEN_RESPONSE_EARLY	0.88039	0.86882
HALLMARK_ESTROGEN_RESPONSE_LATE	1.02457	0.392895
HALLMARK_ANDROGEN_RESPONSE	1.04089	0.392895
HALLMARK_MYOGENESIS	0.930461	0.487491
HALLMARK_PROTEIN_SECRETION	0.857327	0.726999
HALLMARK_INTERFERON_ALPHA_RESPONSE	1.23876	1.11351
HALLMARK_INTERFERON_GAMMA_RESPONSE	1.20627	1.53927
HALLMARK_APICAL_JUNCTION	0.76362	2.20412
HALLMARK_APICAL_SURFACE	1.01318	0.305834
HALLMARK_HEDGEHOG_SIGNALING	0.707706	1.0754
HALLMARK_COMPLEMENT	1.02516	0.392895
HALLMARK_UNFOLDED_PROTEIN_RESPONSE	1.08024	0.479116
HALLMARK_PI3K_AKT_MTOR_SIGNALING	1.04921	0.392895
HALLMARK_MTORC1_SIGNALING	1.17848	1.236
HALLMARK_E2F_TARGETS	1.21552	1.59134
HALLMARK_MYC_TARGETS_V1	1.2209	1.59134
HALLMARK_MYC_TARGETS_V2	1.15612	0.493157
HALLMARK_EPITHELIAL_MESENCHYMAL_TRANSITION	1.06313	0.487491
HALLMARK_INFLAMMATORY_RESPONSE	1.04792	0.462844
HALLMARK_XENOBIOTIC_METABOLISM	1.23023	1.60206
HALLMARK_FATTY_ACID_METABOLISM	1.52891	2.77815
HALLMARK_OXIDATIVE_PHOSPHORYLATION	1.31955	2.77815
HALLMARK_GLYCOLYSIS	1.02323	0.392895
HALLMARK_REACTIVE_OXYGEN_SPECIES_PATHWAY	0.939255	0.41581
HALLMARK_P53_PATHWAY	0.841135	1.236
HALLMARK_UV_RESPONSE_UP	1.07992	0.487491
HALLMARK_UV_RESPONSE_DN	0.899458	0.595687
HALLMARK_ANGIOGENESIS	0.868371	0.487491
HALLMARK_HEME_METABOLISM	1.04625	0.462844
HALLMARK_COAGULATION	1.07765	0.487491
HALLMARK_IL2_STAT5_SIGNALING	1.05213	0.479116
HALLMARK_BILE_ACID_METABOLISM	1.14131	0.649136
HALLMARK_PEROXISOME	1.09217	0.487491
HALLMARK_ALLOGRAFT_REJECTION	1.05246	0.479116
HALLMARK_SPERMATOGENESIS	1.00794	0.319498
HALLMARK_KRAS_SIGNALING_UP	0.984909	0.344982
HALLMARK_KRAS_SIGNALING_DN	0.942573	0.479116
HALLMARK_PANCREAS_BETA_CELLS	0.886103	0.487491

### Sheet: C - pathway_data_figS6C
Table S4C: all delta pathway-specific TDRs (dTDRs) and their -log10(FDRs) for phs001866 samples (Figure S6C)
Hallmark pathways	Primary Skin Cancers-dTDR	Primary Skin Cancers-log_FDR	Metastatic Skin Cancers-dTDR	Metastatic Skin Cancers-log_FDR	Primary Liver Cancers-dTDR	Primary Liver Cancers-log_FDR	Metastatic Liver Cancers-dTDR	Metastatic Liver Cancers-log_FDR	Primary Ovary Cancers-dTDR	Primary Ovary Cancers-log_FDR	Metastatic Ovary Cancers-dTDR	Metastatic Ovary Cancers-log_FDR	Primary Lung Cancers-dTDR	Primary Lung Cancers-log_FDR	Metastatic Lung Cancers-dTDR	Metastatic Lung Cancers-log_FDR
HALLMARK_TNFA_SIGNALING_VIA_NFKB	0.998317	0.318895	0.97139	0.415053	1.08675	0.439738	1.00854	0.343487	1.04726	0.56512	0.987828	0.335555	0.998732	0.387731	0.975147	0.383437
HALLMARK_HYPOXIA	1.0472	0.35618	1.04076	0.495864	0.903016	1.21167	0.994457	0.406417	0.941338	0.714588	0.952681	0.614693	1.03847	0.460828	1.0615	0.817664
HALLMARK_CHOLESTEROL_HOMEOSTASIS	1.19798	1.13672	1.14044	0.911907	1.00316	0.368426	1.08896	0.545834	1.03487	0.397725	0.985854	0.327946	1.15938	0.990498	1.17539	1.30107
HALLMARK_MITOTIC_SPINDLE	1.11432	1.00629	1.04536	0.542799	1.22032	1.85738	1.05093	0.478768	1.05604	0.64244	0.980017	0.357264	1.0573	0.619484	1.02592	0.550751
HALLMARK_WNT_BETA_CATENIN_SIGNALING	1.03874	0.318895	1.02261	0.343049	1.30425	1.01169	1.175	0.718915	1.15282	0.777738	1.06951	0.586534	1.2814	1.10725	1.10681	0.685511
HALLMARK_TGF_BETA_SIGNALING	1.13449	0.510185	1.04514	0.343892	1.30314	1.17397	1.19113	0.821246	0.842812	0.917482	0.912734	0.619832	1.04603	0.422473	1.02795	0.411035
HALLMARK_IL6_JAK_STAT3_SIGNALING	1.01442	0.311268	0.972749	0.343892	1.13685	0.490841	1.04407	0.363299	1.05353	0.439937	1.07242	0.619832	1.06671	0.558164	1.06453	0.655277
HALLMARK_DNA_REPAIR	1.04497	0.35618	0.96595	0.426012	1.11078	0.490841	0.931103	0.821246	1.07266	0.714588	1.02312	0.479768	1.008	0.330404	0.972039	0.384957
HALLMARK_G2M_CHECKPOINT	1.18369	2.47716	1.09786	1.05804	1.2001	1.41458	1.03385	0.363299	1.03307	0.431652	0.948246	0.619832	1.1052	1.10725	1.05317	0.817664
HALLMARK_APOPTOSIS	1.0408	0.35618	1.01584	0.343049	1.00658	0.37387	1.00034	0.363299	0.970211	0.410839	0.952866	0.591108	1.13314	1.10725	1.10376	1.30107
HALLMARK_NOTCH_SIGNALING	1.10224	0.35618	1.02715	0.343049	0.980679	0.368426	0.924444	0.545834	1.00792	0.314033	1.12507	0.619832	1.09703	0.553551	1.04396	0.432159
HALLMARK_ADIPOGENESIS	1.25218	2.47716	1.21345	2.30107	1.09161	0.467439	1.35423	2.47716	1.24906	2.30107	1.40687	3	1.04797	0.558164	1.32307	2.6021
HALLMARK_ESTROGEN_RESPONSE_EARLY	0.930125	0.585767	0.931702	0.911907	1.03195	0.324544	0.93572	0.845141	0.843493	2.30107	0.788594	3	0.936941	0.77544	0.927001	0.817664
HALLMARK_ESTROGEN_RESPONSE_LATE	0.92029	0.68198	0.936553	0.911907	1.03723	0.313184	0.975292	0.550469	0.878911	1.5127	0.833484	3	0.944151	0.736802	0.961472	0.494688
HALLMARK_ANDROGEN_RESPONSE	1.02518	0.318895	0.992151	0.343049	1.07084	0.353858	0.928034	0.729682	0.86801	1.09022	0.871521	0.996113	1.02037	0.330404	0.99723	0.31259
HALLMARK_MYOGENESIS	1.03821	0.35618	0.98583	0.343892	1.06951	0.368426	0.922018	1.0098	0.979141	0.397725	0.942023	0.619832	0.975988	0.558164	0.991216	0.303512
HALLMARK_PROTEIN_SECRETION	1.03437	0.318895	0.964456	0.390409	1.12987	0.490841	1.03002	0.338154	0.87783	0.946965	0.842718	1.32335	0.901859	0.77544	0.905524	0.817664
HALLMARK_INTERFERON_ALPHA_RESPONSE	0.97854	0.35618	0.94288	0.534661	1.13494	0.490841	0.956937	0.550469	0.991237	0.341322	1.08317	0.650408	1.04938	0.45709	1.01033	0.363874
HALLMARK_INTERFERON_GAMMA_RESPONSE	0.99411	0.326054	0.9375	0.911907	1.15142	0.858245	1.07624	0.681045	1.01719	0.391615	1.03864	0.619832	1.02905	0.422473	0.98976	0.303512
HALLMARK_APICAL_JUNCTION	0.987074	0.35618	1.07952	0.911907	1.10388	0.490841	1.09406	0.747318	0.89435	1.36019	0.912517	0.93465	0.964152	0.619484	1.08778	1.30107
HALLMARK_APICAL_SURFACE	1.00866	0.318895	1.00085	0.33606	0.889238	0.565475	0.896969	0.707873	0.947925	0.398942	0.900075	0.619832	0.996621	0.355752	0.973507	0.343477
HALLMARK_HEDGEHOG_SIGNALING	1.17809	0.585767	1.12135	0.542799	0.865189	0.586464	1.18138	0.707873	1.02494	0.345679	1.10527	0.619832	0.843633	0.736802	1.14217	0.817664
HALLMARK_COMPLEMENT	0.983073	0.35618	0.986548	0.343892	0.830527	2.77819	1.08812	0.729682	0.985664	0.391615	1.00095	0.335555	1.01065	0.309847	0.980761	0.343477
HALLMARK_UNFOLDED_PROTEIN_RESPONSE	1.07359	0.408979	1.04343	0.408534	0.724946	3	0.937915	0.718915	0.788513	2.30107	0.735278	3	1.07346	0.619484	1.0322	0.515744
HALLMARK_PI3K_AKT_MTOR_SIGNALING	1.0264	0.318895	1.02055	0.343049	1.12036	0.480297	1.02666	0.338154	0.806357	2.00004	0.888762	0.852724	1.06238	0.558164	1.06671	0.697738
HALLMARK_MTORC1_SIGNALING	0.968597	0.371654	0.937133	0.911907	1.02463	0.353858	0.949527	0.747318	0.980317	0.397725	0.957484	0.591108	1.03349	0.449219	1.01234	0.432159
HALLMARK_E2F_TARGETS	1.18684	2.47716	1.09317	1.05804	1.17213	1.13413	1.00459	0.359178	1.04716	0.56512	0.949857	0.619832	1.10835	1.10725	1.06763	0.828805
HALLMARK_MYC_TARGETS_V1	1.07187	0.482765	0.984653	0.343892	1.0963	0.480297	0.927388	0.922676	1.0684	0.777738	0.980357	0.357264	1.06152	0.633417	1.02684	0.555943
HALLMARK_MYC_TARGETS_V2	1.07671	0.35618	0.997612	0.339701	0.966954	0.439738	0.84571	1.0098	1.0143	0.336009	0.978557	0.335555	1.08721	0.558164	1.05816	0.555943
HALLMARK_EPITHELIAL_MESENCHYMAL_TRANSITION	1.09808	0.746113	1.07299	0.911907	1.06271	0.353858	1.11066	0.845141	1.01958	0.397725	1.2108	3	1.00034	0.378596	1.03059	0.580914
HALLMARK_INFLAMMATORY_RESPONSE	1.00781	0.318895	0.992645	0.343049	1.12795	0.615119	1.05667	0.535023	1.02949	0.410839	0.997685	0.335555	0.945273	0.736802	0.946704	0.634637
HALLMARK_XENOBIOTIC_METABOLISM	0.962025	0.408979	1.01822	0.343892	0.6699	3	1.23812	2.47716	0.980274	0.397725	0.956812	0.591108	1.03531	0.45709	1.04159	0.685511
HALLMARK_FATTY_ACID_METABOLISM	1.05412	0.35618	1.0769	0.911907	0.985567	0.472843	1.26115	2.47716	1.14977	1.77819	1.1113	1.16541	1.11371	1.10725	1.1839	2.6021
HALLMARK_OXIDATIVE_PHOSPHORYLATION	1.11187	1.00629	1.02991	0.393827	1.12821	0.615119	0.963645	0.681045	1.06235	0.714588	0.949559	0.619832	1.06709	0.687232	1.02999	0.580914
HALLMARK_GLYCOLYSIS	1.03338	0.35486	0.990544	0.343049	0.941506	0.735972	0.915917	1.02232	0.888304	1.36019	0.9254	0.740768	1.06807	0.687232	1.0525	0.817664
HALLMARK_REACTIVE_OXYGEN_SPECIES_PATHWAY	1.18316	0.746113	1.17195	0.911907	1.04605	0.310291	0.90732	0.70468	1.36959	2.20416	1.39023	2.17613	1.08845	0.558164	1.04203	0.463485
HALLMARK_P53_PATHWAY	0.947586	0.481917	0.991488	0.343049	1.24826	2.14617	1.15001	1.13672	1.02042	0.397725	1.11385	1.5127	1.1044	1.10725	1.06104	0.817664
HALLMARK_UV_RESPONSE_UP	1.0841	0.510185	1.04069	0.426012	0.872864	1.35432	0.99551	0.385674	1.01736	0.38351	1.07889	0.782559	0.987825	0.449219	0.981833	0.340127
HALLMARK_UV_RESPONSE_DN	1.18105	1.90313	1.13359	1.32335	1.06781	0.353858	0.97179	0.545834	1.1033	1.0458	1.07451	0.704476	1.0331	0.422473	1.0215	0.467064
HALLMARK_ANGIOGENESIS	0.988256	0.330873	0.983472	0.343049	0.606689	1.97371	0.903956	0.636118	1.0089	0.314033	1.09833	0.619832	0.86238	0.727383	0.903748	0.580914
HALLMARK_HEME_METABOLISM	1.03747	0.35618	1.04888	0.542799	0.891057	1.36322	0.937476	0.845141	0.958597	0.537111	0.940094	0.619832	0.907469	1.10725	0.942689	0.6671
HALLMARK_COAGULATION	1.00757	0.318895	1.01226	0.343049	0.549922	3	1.26106	2.12498	0.871021	1.36019	1.04651	0.619832	0.931175	0.736802	1.00035	0.340127
HALLMARK_IL2_STAT5_SIGNALING	0.97611	0.35618	0.942693	0.829782	1.04939	0.313184	1.0123	0.338154	0.955544	0.56512	0.933903	0.650408	0.95995	0.633417	0.927437	0.817664
HALLMARK_BILE_ACID_METABOLISM	1.0668	0.371654	1.02624	0.343892	0.587505	3	1.1832	1.02232	0.85843	1.36019	1.05327	0.619832	0.944507	0.633417	0.992683	0.303512
HALLMARK_PEROXISOME	1.08139	0.408979	1.10029	0.911907	0.726236	3	1.11914	0.729682	0.968082	0.397725	0.912441	0.650408	0.771741	2.00004	0.929155	0.638316
HALLMARK_ALLOGRAFT_REJECTION	0.94536	0.482765	0.96008	0.542799	1.04118	0.310291	1.05891	0.545834	1.0541	0.627055	1.03376	0.610139	1.05304	0.564529	0.987232	0.31259
HALLMARK_SPERMATOGENESIS	1.07694	0.430539	1.03269	0.362804	1.14317	0.612896	1.01506	0.327299	1.02453	0.397725	0.999973	0.335555	1.05528	0.558164	1.06714	0.817664
HALLMARK_KRAS_SIGNALING_UP	1.00613	0.318895	1.00687	0.339701	0.889245	1.36322	1.10888	0.845141	0.930389	0.798325	1.08354	0.996113	0.946487	0.735816	1.01918	0.494688
HALLMARK_KRAS_SIGNALING_DN	0.961284	0.408979	1.00847	0.343049	1.01641	0.368426	1.02995	0.348981	0.912536	1.04953	1.01396	0.430168	0.954696	0.687232	1.02245	0.515744
HALLMARK_PANCREAS_BETA_CELLS	1.04718	0.318895	1.05172	0.343892	0.865201	0.599843	1.21845	0.789583	0.925655	0.439937	0.879898	0.619832	0.961763	0.45709	1.16427	0.817664

### Sheet: D - pathway_data_figS6D
Table S4D: all delta pathway-specific TDRs (dTDRs) and their -log10(FDRs) for MET500 Lung metastases (Figure S6D)
Hallmark pathways	PAAD-dTDR	PAAD-log_FDR	SECR-dTDR	SECR-log_FDR	SARC-dTDR	SARC-log_FDR
HALLMARK_TNFA_SIGNALING_VIA_NFKB	0.881163	0.521674	0.89762	0.692115	0.91754	0.616185
HALLMARK_HYPOXIA	1.0651	0.366383	0.906412	0.692115	0.906523	0.640639
HALLMARK_CHOLESTEROL_HOMEOSTASIS	1.08521	0.366383	0.982237	0.319941	1.09628	0.385863
HALLMARK_MITOTIC_SPINDLE	0.90929	0.476192	0.921715	0.638769	0.98378	0.428572
HALLMARK_WNT_BETA_CATENIN_SIGNALING	0.822429	0.476192	0.800342	0.692115	0.955291	0.402364
HALLMARK_TGF_BETA_SIGNALING	0.77294	0.521674	0.752277	1.03386	1.06107	0.343514
HALLMARK_IL6_JAK_STAT3_SIGNALING	0.965796	0.315155	1.02269	0.319941	0.91662	0.428572
HALLMARK_DNA_REPAIR	0.904741	0.43027	0.914573	0.638769	1.07385	0.377556
HALLMARK_G2M_CHECKPOINT	1.08106	0.383767	1.06692	0.4698	1.08026	0.385863
HALLMARK_APOPTOSIS	0.804408	0.657577	0.961513	0.367374	1.04106	0.310336
HALLMARK_NOTCH_SIGNALING	0.858061	0.369911	0.850616	0.511193	0.868717	0.428572
HALLMARK_ADIPOGENESIS	1.01076	0.307402	0.985081	0.327902	0.974802	0.428572
HALLMARK_ESTROGEN_RESPONSE_EARLY	0.932444	0.383767	0.993449	0.319941	0.965163	0.428572
HALLMARK_ESTROGEN_RESPONSE_LATE	1.00233	0.304869	1.01545	0.319941	0.999482	0.410576
HALLMARK_ANDROGEN_RESPONSE	1.15579	0.476192	1.03029	0.327902	1.06582	0.348364
HALLMARK_MYOGENESIS	1.00779	0.304869	1.04121	0.351168	0.994881	0.419848
HALLMARK_PROTEIN_SECRETION	0.925931	0.366383	0.8664	0.692115	0.985885	0.402364
HALLMARK_INTERFERON_ALPHA_RESPONSE	0.931433	0.363874	1.01677	0.319941	1.0026	0.385863
HALLMARK_INTERFERON_GAMMA_RESPONSE	0.865576	0.521674	1.02416	0.327902	0.986784	0.428572
HALLMARK_APICAL_JUNCTION	1.04058	0.354087	0.845904	1.05799	1.22597	0.640639
HALLMARK_APICAL_SURFACE	1.17428	0.43027	0.861088	0.538673	1.08837	0.385863
HALLMARK_HEDGEHOG_SIGNALING	1.28582	0.521674	1.14131	0.4698	1.08938	0.383381
HALLMARK_COMPLEMENT	0.947205	0.366383	0.979506	0.327902	0.988711	0.428572
HALLMARK_UNFOLDED_PROTEIN_RESPONSE	1.06357	0.366383	0.891438	0.661544	0.957185	0.428572
HALLMARK_PI3K_AKT_MTOR_SIGNALING	1.03026	0.34773	1.03801	0.327902	1.1385	0.428572
HALLMARK_MTORC1_SIGNALING	1.04331	0.356147	0.913545	0.666841	0.984503	0.428572
HALLMARK_E2F_TARGETS	0.882162	0.521674	1.00362	0.303294	1.01003	0.39184
HALLMARK_MYC_TARGETS_V1	0.85695	0.524087	1.00891	0.314538	0.970415	0.428572
HALLMARK_MYC_TARGETS_V2	0.820243	0.521674	0.864027	0.638769	0.94409	0.428572
HALLMARK_EPITHELIAL_MESENCHYMAL_TRANSITION	1.04818	0.363874	1.02674	0.327902	0.882921	0.667562
HALLMARK_INFLAMMATORY_RESPONSE	0.98402	0.315155	0.970048	0.340203	0.895054	0.667562
HALLMARK_XENOBIOTIC_METABOLISM	0.946071	0.366383	1.00869	0.314538	1.00103	0.410576
HALLMARK_FATTY_ACID_METABOLISM	1.16111	0.521674	0.959089	0.370907	1.00205	0.402364
HALLMARK_OXIDATIVE_PHOSPHORYLATION	0.874943	0.521674	1.00008	0.310619	0.984063	0.428572
HALLMARK_GLYCOLYSIS	0.88915	0.521674	0.877421	0.872895	0.977966	0.428572
HALLMARK_REACTIVE_OXYGEN_SPECIES_PATHWAY	0.926926	0.34773	0.900017	0.451815	0.885168	0.428572
HALLMARK_P53_PATHWAY	1.00214	0.304869	0.740228	2.30103	1.15194	0.428572
HALLMARK_UV_RESPONSE_UP	0.838441	0.524087	0.914441	0.638769	0.983757	0.428572
HALLMARK_UV_RESPONSE_DN	1.03778	0.35089	0.944204	0.451815	0.954206	0.428572
HALLMARK_ANGIOGENESIS	1.17665	0.422604	1.04317	0.327902	0.973749	0.385863
HALLMARK_HEME_METABOLISM	0.834523	0.657577	1.15936	0.861697	0.994279	0.419848
HALLMARK_COAGULATION	0.965762	0.320702	1.13817	0.666841	1.04723	0.310336
HALLMARK_IL2_STAT5_SIGNALING	0.896342	0.521674	0.861227	1.03386	0.929523	0.485895
HALLMARK_BILE_ACID_METABOLISM	1.35173	0.657577	1.0724	0.429707	0.947212	0.428572
HALLMARK_PEROXISOME	1.68922	2	1.08939	0.4698	0.929468	0.428572
HALLMARK_ALLOGRAFT_REJECTION	0.95193	0.366383	0.936237	0.538673	0.999975	0.410576
HALLMARK_SPERMATOGENESIS	1.0145	0.315155	0.976947	0.327902	1.0382	0.310336
HALLMARK_KRAS_SIGNALING_UP	1.00092	0.304869	0.899519	0.692115	0.935751	0.447158
HALLMARK_KRAS_SIGNALING_DN	1.13513	0.521674	0.9852	0.327902	1.1275	0.428572
HALLMARK_PANCREAS_BETA_CELLS	1.34879	0.521674	1.27383	0.670941	0.856102	0.428572
